# A Single Cell Atlas of the Newt Iris During Lens Regeneration

**DOI:** 10.64898/2025.12.06.692619

**Authors:** Olivia M. Williams, Kelsey E. Ahearn, Joseph L. Sevigny, Nicole Farber, Disha Hegde, Kenneth J. Lampel, Jenna Loporcaro, Leo Napoleon, Jacob Nipoti, Timothy Ralich, Brooklyn Wallace, W. Kelley Thomas, Konstantinos Sousounis

## Abstract

Iris pigmented epithelial (IPE) cells transdifferentiate to lens epithelial cells (LECs) during Wolffian lens regeneration in newts. Single cell RNA sequencing was used at multiple timepoints to further our understanding of this process and the cells involved in it. All major cell types present in and adjacent to the iris were identified including IPE cells, macrophages, non-pigmented ciliary epithelial cells, pigmented ciliary epithelial cells, and stroma-residing fibroblasts, endothelial cells, iridophores, and melanocytes. In the intact iris, IPE cell subpopulations were characterized by the expression of the dorsoventral genes TBX5 and VAX2, and newly identified markers LTBP2, CHRM3, and NTN1. During regeneration, IPE heterogeneity was correlated with functional states such as the cell cycle, migration, and lens vesicle formation. Pseudotime trajectory analysis revealed new insights into transcriptional and reprogramming factors during the IPE-to-LEC conversion and built a molecular and genetic blueprint of newt lens regeneration. Macrophages were identified as tissue-resident and underwent polarization from M1 early to M2 late during lens regeneration, an event that correlated temporally with the IPE-to-LEC reprogramming. Overall, this atlas provides data and analysis for iris cell types, IPE subpopulations, IPE cell states, gene expression changes as IPE cells reprogram to LECs, macrophage identity and function, and cell-to-cell interactions during newt lens regeneration.

**Highlights:**

- Cell atlas identifying cells in the newt iris at multiple timepoints during lens regeneration
- Intact iris contains multiple iris pigmented epithelial (IPE) cell subpopulations
- Identification of IPE functional states during regeneration
- Cellular trajectory analysis revealed a molecular and genetic blueprint of IPE-to-lens epithelial cell reprogramming
- Identification of cell-to-cell interactions between IPE cells and other cell types
- Macrophages interacting with IPE cells are tissue-resident and polarize from M1 to M2 subtypes during lens regeneration

**Graphical Abstract:** 
