## Supplementary material for "A Single Cell Atlas of the Newt Iris During Lens Regeneration": Table S1

### Sheet: agg_samp_ana_summary
statistic	sample10_t16	sample11_t2iris	sample1_t0	sample2_t1	sample3_t2dorsal	sample4_t4	sample5_t6	sample6_t8	sample7_t10	sample8_t12	sample9_t14	all-sample
sample_well_count	6	3	7	5	4	4	3	3	5	5	3	48
number_of_cells	10519	3692	6526	13573	4623	6041	10917	1023	17527	5320	6699	86460
newt-genome-update_number_of_cells	10519	3692	6526	13573	4623	6041	10917	1023	17527	5320	6699	86460
newt-genome-update_median_tscp_per_cell	10957	7755	8256	6203	9530	7036	8186	8983	7986	13741	9890	8413
newt-genome-update_median_tscp_at50	7533.82	5338.85	5684.93	4270.26	6550.19	4843.22	5631.7	6188.37	5488.76	9458.46	6783.24	5786.03
newt-genome-update_median_genes_per_cell	4194	3358.5	3282.5	2936	3767	3181	3549	3640	3547	4643	3968	3542
mean_reads_per_cell	125467	88609.9	95664	68114.3	117524	93127.8	100639	165338	91811	159824	117390	101958
number_of_reads	1319791764	327147657	6.24303e+08	9.24515e+08	5.43314e+08	5.62585e+08	1098679510	1.69141e+08	1609172209	8.50264e+08	7.86398e+08	8815310900
number_of_tscp	175521397	44294639	83080045	120567484	69907000	73339794	133195780	22130641	207604890	116659518	101567177	1147868365
newt-genome-update_number_of_tscp	175521397	44294639	83080045	120567484	69907000	73339794	133195780	22130641	207604890	116659518	101567177	1147868365
sequencing_saturation	0.7272	0.7263	0.7261	0.7263	0.7275	0.7264	0.7268	0.7258	0.7275	0.7264	0.729	0.727
valid_barcode_fraction	0.8222	0.8224	0.8222	0.8222	0.8223	0.8222	0.8221	0.8222	0.8222	0.8222	0.8223	0.8222
bc1_Q30	0.9282	0.9282	0.9283	0.9283	0.9282	0.9283	0.9284	0.9282	0.9283	0.9282	0.9283	0.9283
bc2_Q30	0.9243	0.9242	0.9245	0.9244	0.9249	0.9248	0.9243	0.9249	0.9246	0.9242	0.9245	0.9245
bc3_Q30	0.9526	0.9526	0.9526	0.9526	0.9525	0.9526	0.9527	0.9525	0.9526	0.9525	0.9526	0.9526
cDNA_Q30	0.9514	0.9514	0.9514	0.9514	0.9514	0.9514	0.9514	0.9514	0.9514	0.9514	0.9514	0.9514
polyN_Q30	0.9507	0.9507	0.9508	0.9508	0.9507	0.9508	0.9508	0.9506	0.9508	0.9506	0.9507	0.9507
transcriptome_map_fraction	0.5803	0.5801	0.58	0.58	0.5801	0.5799	0.58	0.5804	0.5801	0.5805	0.5801	0.5801
tso_fraction_in_read1	0.0875	0.0874	0.0875	0.0876	0.0875	0.0876	0.0877	0.0873	0.0876	0.0875	0.0876	0.0876
newt-genome-update_fraction_reads_in_cells	0.8134	0.7618	0.7116	0.855	0.7433	0.7521	0.8922	0.5297	0.9156	0.7858	0.8674	0.8245
newt-genome-update_fraction_tscp_in_cells	0.8065	0.7534	0.704	0.8495	0.7343	0.7444	0.8872	0.5211	0.911	0.7788	0.8619	0.818
newt-genome-update_fraction_exonic	0.1158	0.1351	0.127	0.1745	0.1501	0.1479	0.2013	0.1347	0.1579	0.1083	0.1312	0.147
cell_tscp_cutoff	2060.59	1761.76	1712.95	938.112	1786.5	1526.12	1172.47	2381.08	943.861	2736.54	1588.89	1570.86
cell_tscp_f01_slope	4.6231	4.2113	6.4285	6.0154	4.3971	3.5356	7.0928	3.002	6.7154	4.3289	3.7963	5.355

### Sheet: Filtering Changes
Filter Changes		Cell Size Distribution Filter		Number of genes vs transcripts filter		Doublet Filter
		Before	After	Before	After	Before	After
DGE_unfiltered_sample1_t0	Number of barcodes	401187	6503	6503	6481	6481	6057
	Total number of genes	23635	23158	23158	23157	23157	23024
DGE_unfiltered_sample10_t16	Number of barcodes	409921	10651	10651	10592	10592	9891
	Total number of genes	24130	23868	23868	23864	23864	23745
DGE_unfiltered_sample11_t2iris	Number of barcodes	167377	3671	3671	3651	3651	3480
	Total number of genes	23059	22730	22730	22727	22727	22620
DGE_unfiltered_sample2_t1	Number of barcodes	319988	13472	13472	13459	13459	12692
	Total number of genes	24045	23869	23869	23868	23868	23773
DGE_unfiltered_sample3_t2dorsal	Number of barcodes	244222	4586	4586	4583	4583	4297
	Total number of genes	23545	23185	23185	23185	23185	23022
DGE_unfiltered_sample4_t4	Number of barcodes	245675	5965	5965	5948	5948	5548
	Total number of genes	23509	23159	23159	23159	23159	23030
DGE_unfiltered_sample5_t6	Number of barcodes	212506	10895	10895	10892	10892	10158
	Total number of genes	24212	24125	24125	24125	24125	24013
DGE_unfiltered_sample6_t8	Number of barcodes	158476	1014	1014	998	998	924
	Total number of genes	22089	20850	20850	20844	20844	20597
DGE_unfiltered_sample7_t10	Number of barcodes	347233	17449	17449	17413	17413	16241
	Total number of genes	24401	24310	24310	24310	24310	24195
DGE_unfiltered_sample8_t12	Number of barcodes	319176	5304	5304	5249	5249	4875
	Total number of genes	23742	23376	23376	23372	23372	23201
DGE_unfiltered_sample9_t14	Number of barcodes	208183	6745	6745	6708	6708	6262
	Total number of genes	23768	23565	23565	23565	23565	23474

### Sheet: Filter Parameters
Filter Parameters (Default)
	Cell Size Distribution Filter	Number of genes vs transcripts filter		Doublet Filter
	Minimum #transcripts per cell	Prediction interval	P-value	Probability threshold
DGE_unfiltered_sample1_t0	1696.7	0.999846	0.000153	0.39154
DGE_unfiltered_sample10_t16	1930.12	0.999906	9.3e-05	0.56501
DGE_unfiltered_sample11_t2iris	1756.7	0.999727	0.000272	0.43689
DGE_unfiltered_sample2_t1	974.574	0.999925	7.4e-05	0.38307
DGE_unfiltered_sample3_t2dorsal	1822.39	0.999781	0.000218	0.45789
DGE_unfiltered_sample4_t4	1571.32	0.999832	0.000167	0.52786
DGE_unfiltered_sample5_t6	1171.24	0.999908	9.1e-05	0.5807
DGE_unfiltered_sample6_t8	2222.69	0.999993	6e-06	0.65981
DGE_unfiltered_sample7_t10	964.954	0.999942	5.7e-05	0.55007
DGE_unfiltered_sample8_t12	2685.78	0.999811	0.000188	0.61624
DGE_unfiltered_sample9_t14	1517.82	0.999995	4e-06	0.50959

### Sheet: Mitochondrial Check
Library	Averare % Mapped Mitochondrial	%Mapped Transcriptome		Normalized % Mitchondrial Mapped
WTsublibrary1	0.0686487	0.4684		0.14656
WTsublibrary2	0.069665	0.4789		0.145469
WTsublibrary3	0.0680499	0.4795		0.141919
WTsublibrary4	0.0694357	0.4903		0.141619
WTsublibrary5	0.0693784	0.482		0.143939
WTsublibrary6	0.0703141	0.4893		0.143703
WTsublibrary7	0.067177	0.4832		0.139025
WTsublibrary8	0.0684825	0.4788		0.143029

### Sheet: Sample Wells
Sample Name	Well #
sample1_t0	A1-A7
sample10_t16	A8-A12
sample11_t2iris	B1-B4
sample2_t1	B5-B8
sample3_t2dorsal	B9-B11
sample4_t4	B12, C1-C2
sample5_t6	C3-C7
sample6_t8	C8-C12
sample7_t10	D1-D3
sample8_t12	D4-D9
sample9_t14	D10-D12

### Sheet: FastQC Reports
Measure	Value
Filename	WTsublibrary1_S1_L001_R1_001.fastq.gz
File type	Conventional base calls
Encoding	Sanger / Illumina 1.9
Total Sequences	223815790
Total Bases	30.4 Gbp
Sequences flagged as poor quality	0
Sequence length	136
%GC	43
Measure	Value
Filename	WTsublibrary1_S1_L001_R2_001.fastq.gz
File type	Conventional base calls
Encoding	Sanger / Illumina 1.9
Total Sequences	223815790
Total Bases	19.2 Gbp
Sequences flagged as poor quality	0
Sequence length	86
%GC	49
Measure	Value
Filename	WTsublibrary1_S1_L002_R1_001.fastq.gz
File type	Conventional base calls
Encoding	Sanger / Illumina 1.9
Total Sequences	227520125
Total Bases	30.9 Gbp
Sequences flagged as poor quality	0
Sequence length	136
%GC	43
Measure	Value
Filename	WTsublibrary1_S1_L002_R2_001.fastq.gz
File type	Conventional base calls
Encoding	Sanger / Illumina 1.9
Total Sequences	227520125
Total Bases	19.5 Gbp
Sequences flagged as poor quality	0
Sequence length	86
%GC	49
Measure	Value
Filename	WTsublibrary2_S2_L001_R1_001.fastq.gz
File type	Conventional base calls
Encoding	Sanger / Illumina 1.9
Total Sequences	225649298
Total Bases	30.6 Gbp
Sequences flagged as poor quality	0
Sequence length	136
%GC	43
Measure	Value
Filename	WTsublibrary2_S2_L001_R2_001.fastq.gz
File type	Conventional base calls
Encoding	Sanger / Illumina 1.9
Total Sequences	225649298
Total Bases	19.4 Gbp
Sequences flagged as poor quality	0
Sequence length	86
%GC	49
Measure	Value
Filename	WTsublibrary2_S2_L002_R1_001.fastq.gz
File type	Conventional base calls
Encoding	Sanger / Illumina 1.9
Total Sequences	230846901
Total Bases	31.3 Gbp
Sequences flagged as poor quality	0
Sequence length	136
%GC	43
Measure	Value
Filename	WTsublibrary2_S2_L002_R2_001.fastq.gz
File type	Conventional base calls
Encoding	Sanger / Illumina 1.9
Total Sequences	230846901
Total Bases	19.8 Gbp
Sequences flagged as poor quality	0
Sequence length	86
%GC	49
Measure	Value
Filename	WTsublibrary3_S3_L001_R1_001.fastq.gz
File type	Conventional base calls
Encoding	Sanger / Illumina 1.9
Total Sequences	338695098
Total Bases	46 Gbp
Sequences flagged as poor quality	0
Sequence length	136
%GC	43
Measure	Value
Filename	WTsublibrary3_S3_L001_R2_001.fastq.gz
File type	Conventional base calls
Encoding	Sanger / Illumina 1.9
Total Sequences	338695098
Total Bases	29.1 Gbp
Sequences flagged as poor quality	0
Sequence length	86
%GC	49
Measure	Value
Filename	WTsublibrary3_S3_L002_R1_001.fastq.gz
File type	Conventional base calls
Encoding	Sanger / Illumina 1.9
Total Sequences	347441970
Total Bases	47.2 Gbp
Sequences flagged as poor quality	0
Sequence length	136
%GC	43
Measure	Value
Filename	WTsublibrary3_S3_L002_R2_001.fastq.gz
File type	Conventional base calls
Encoding	Sanger / Illumina 1.9
Total Sequences	347441970
Total Bases	29.8 Gbp
Sequences flagged as poor quality	0
Sequence length	86
%GC	49
Measure	Value
Filename	WTsublibrary4_S4_L001_R1_001.fastq.gz
File type	Conventional base calls
Encoding	Sanger / Illumina 1.9
Total Sequences	215154992
Total Bases	29.2 Gbp
Sequences flagged as poor quality	0
Sequence length	136
%GC	43
Measure	Value
Filename	WTsublibrary4_S4_L001_R2_001.fastq.gz
File type	Conventional base calls
Encoding	Sanger / Illumina 1.9
Total Sequences	215154992
Total Bases	18.5 Gbp
Sequences flagged as poor quality	0
Sequence length	86
%GC	49
Measure	Value
Filename	WTsublibrary4_S4_L002_R1_001.fastq.gz
File type	Conventional base calls
Encoding	Sanger / Illumina 1.9
Total Sequences	219978787
Total Bases	29.9 Gbp
Sequences flagged as poor quality	0
Sequence length	136
%GC	43
Measure	Value
Filename	WTsublibrary4_S4_L002_R2_001.fastq.gz
File type	Conventional base calls
Encoding	Sanger / Illumina 1.9
Total Sequences	219978787
Total Bases	18.9 Gbp
Sequences flagged as poor quality	0
Sequence length	86
%GC	49
Measure	Value
Filename	WTsublibrary5_S5_L001_R1_001.fastq.gz
File type	Conventional base calls
Encoding	Sanger / Illumina 1.9
Total Sequences	303121149
Total Bases	41.2 Gbp
Sequences flagged as poor quality	0
Sequence length	136
%GC	43
Measure	Value
Filename	WTsublibrary5_S5_L001_R2_001.fastq.gz
File type	Conventional base calls
Encoding	Sanger / Illumina 1.9
Total Sequences	303121149
Total Bases	26 Gbp
Sequences flagged as poor quality	0
Sequence length	86
%GC	49
Measure	Value
Filename	WTsublibrary5_S5_L002_R1_001.fastq.gz
File type	Conventional base calls
Encoding	Sanger / Illumina 1.9
Total Sequences	310620931
Total Bases	42.2 Gbp
Sequences flagged as poor quality	0
Sequence length	136
%GC	44
Measure	Value
Filename	WTsublibrary5_S5_L002_R2_001.fastq.gz
File type	Conventional base calls
Encoding	Sanger / Illumina 1.9
Total Sequences	310620931
Total Bases	26.7 Gbp
Sequences flagged as poor quality	0
Sequence length	86
%GC	49
Measure	Value
Filename	WTsublibrary6_S6_L001_R1_001.fastq.gz
File type	Conventional base calls
Encoding	Sanger / Illumina 1.9
Total Sequences	211606161
Total Bases	28.7 Gbp
Sequences flagged as poor quality	0
Sequence length	136
%GC	44
Measure	Value
Filename	WTsublibrary6_S6_L001_R2_001.fastq.gz
File type	Conventional base calls
Encoding	Sanger / Illumina 1.9
Total Sequences	211606161
Total Bases	18.1 Gbp
Sequences flagged as poor quality	0
Sequence length	86
%GC	50
Measure	Value
Filename	WTsublibrary6_S6_L002_R1_001.fastq.gz
File type	Conventional base calls
Encoding	Sanger / Illumina 1.9
Total Sequences	217155877
Total Bases	29.5 Gbp
Sequences flagged as poor quality	0
Sequence length	136
%GC	44
Measure	Value
Filename	WTsublibrary6_S6_L002_R2_001.fastq.gz
File type	Conventional base calls
Encoding	Sanger / Illumina 1.9
Total Sequences	217155877
Total Bases	18.6 Gbp
Sequences flagged as poor quality	0
Sequence length	86
%GC	49
Measure	Value
Filename	WTsublibrary7_S7_L001_R1_001.fastq.gz
File type	Conventional base calls
Encoding	Sanger / Illumina 1.9
Total Sequences	203744440
Total Bases	27.7 Gbp
Sequences flagged as poor quality	0
Sequence length	136
%GC	43
Measure	Value
Filename	WTsublibrary7_S7_L001_R2_001.fastq.gz
File type	Conventional base calls
Encoding	Sanger / Illumina 1.9
Total Sequences	203744440
Total Bases	17.5 Gbp
Sequences flagged as poor quality	0
Sequence length	86
%GC	49
Measure	Value
Filename	WTsublibrary7_S7_L002_R1_001.fastq.gz
File type	Conventional base calls
Encoding	Sanger / Illumina 1.9
Total Sequences	207385331
Total Bases	28.2 Gbp
Sequences flagged as poor quality	0
Sequence length	136
%GC	43
Measure	Value
Filename	WTsublibrary7_S7_L002_R2_001.fastq.gz
File type	Conventional base calls
Encoding	Sanger / Illumina 1.9
Total Sequences	207385331
Total Bases	17.8 Gbp
Sequences flagged as poor quality	0
Sequence length	86
%GC	49
Measure	Value
Filename	WTsublibrary8_S8_L001_R1_001.fastq.gz
File type	Conventional base calls
Encoding	Sanger / Illumina 1.9
Total Sequences	159463423
Total Bases	21.6 Gbp
Sequences flagged as poor quality	0
Sequence length	136
%GC	43
Measure	Value
Filename	WTsublibrary8_S8_L001_R2_001.fastq.gz
File type	Conventional base calls
Encoding	Sanger / Illumina 1.9
Total Sequences	159463423
Total Bases	13.7 Gbp
Sequences flagged as poor quality	0
Sequence length	86
%GC	49
Measure	Value
Filename	WTsublibrary8_S8_L002_R1_001.fastq.gz
File type	Conventional base calls
Encoding	Sanger / Illumina 1.9
Total Sequences	162483635
Total Bases	22 Gbp
Sequences flagged as poor quality	0
Sequence length	136
%GC	43
Measure	Value
Filename	WTsublibrary8_S8_L002_R2_001.fastq.gz
File type	Conventional base calls
Encoding	Sanger / Illumina 1.9
Total Sequences	162483635
Total Bases	13.9 Gbp
Sequences flagged as poor quality	0
Sequence length	86
%GC	49

### Sheet: Demultiplexing Stats
Lane	SampleID	Sample_Project	Index	# Reads	# Perfect Index Reads	# One Mismatch Index Reads	# Two Mismatch Index Reads	% Reads	% Perfect Index Reads	% One Mismatch Index Reads	% Two Mismatch Index Reads
1	WTsublibrary1	PAR-scRNAseq-Sousounis	GTGAAACT-TACAGACT	223815790	219473419	4342371	0	0.1133	0.9806	0.0194	0
1	WTsublibrary2	PAR-scRNAseq-Sousounis	TCATTCCT-AATGCCTG	225649298	218984035	6665263	0	0.1142	0.9705	0.0295	0
1	WTsublibrary3	PAR-scRNAseq-Sousounis	GGTAGCAT-TGCTTGCC	338695098	333567112	5127986	0	0.1714	0.9849	0.0151	0
1	WTsublibrary4	PAR-scRNAseq-Sousounis	ACTTGATC-TTTGGGTG	215154992	195840226	19314766	0	0.1089	0.9102	0.0898	0
1	WTsublibrary5	PAR-scRNAseq-Sousounis	ATGAGCAT-GAATCTGA	303121149	295650441	7470708	0	0.1534	0.9754	0.0246	0
1	WTsublibrary6	PAR-scRNAseq-Sousounis	GCGCTATC-CGACTGGA	211606161	205914920	5691241	0	0.1071	0.9731	0.0269	0
1	WTsublibrary7	PAR-scRNAseq-Sousounis	TGACCAGT-ACATTGGC	203744440	198483071	5261369	0	0.1031	0.9742	0.0258	0
1	WTsublibrary8	PAR-scRNAseq-Sousounis	TATAATCA-ACCACTGT	159463423	154763591	4699832	0	0.0807	0.9705	0.0295	0
2	WTsublibrary1	PAR-scRNAseq-Sousounis	GTGAAACT-TACAGACT	227520125	223241133	4278992	0	0.1126	0.9812	0.0188	0
2	WTsublibrary2	PAR-scRNAseq-Sousounis	TCATTCCT-AATGCCTG	230846901	224261319	6585582	0	0.1142	0.9715	0.0285	0
2	WTsublibrary3	PAR-scRNAseq-Sousounis	GGTAGCAT-TGCTTGCC	347441970	342293276	5148694	0	0.1719	0.9852	0.0148	0
2	WTsublibrary4	PAR-scRNAseq-Sousounis	ACTTGATC-TTTGGGTG	219978787	200340810	19637977	0	0.1089	0.9107	0.0893	0
2	WTsublibrary5	PAR-scRNAseq-Sousounis	ATGAGCAT-GAATCTGA	310620931	303320136	7300795	0	0.1537	0.9765	0.0235	0
2	WTsublibrary6	PAR-scRNAseq-Sousounis	GCGCTATC-CGACTGGA	217155877	211412448	5743429	0	0.1075	0.9736	0.0264	0
2	WTsublibrary7	PAR-scRNAseq-Sousounis	TGACCAGT-ACATTGGC	207385331	202206122	5179209	0	0.1026	0.975	0.025	0
2	WTsublibrary8	PAR-scRNAseq-Sousounis	TATAATCA-ACCACTGT	162483635	157857111	4626524	0	0.0804	0.9715	0.0285	0

### Sheet: Quality Metrics
Lane	SampleID	Sample_Project	index	index2	ReadNumber	Yield	YieldQ30	QualityScoreSum	Mean Quality Score (PF)	% Q30
1	WTsublibrary1	PAR-scRNAseq-Sousounis	GTGAAACT	TACAGACT	1	30438947440	27540385227	1074573826013	35.3	0.9
1	WTsublibrary1	PAR-scRNAseq-Sousounis	GTGAAACT	TACAGACT	2	19248157940	13994661413	603496379766	31.35	0.73
1	WTsublibrary2	PAR-scRNAseq-Sousounis	TCATTCCT	AATGCCTG	1	30688304528	27811336213	1084475281509	35.34	0.91
1	WTsublibrary2	PAR-scRNAseq-Sousounis	TCATTCCT	AATGCCTG	2	19405839628	14042192731	606992286868	31.28	0.72
1	WTsublibrary3	PAR-scRNAseq-Sousounis	GGTAGCAT	TGCTTGCC	1	46062533328	41687023635	1626606090292	35.31	0.91
1	WTsublibrary3	PAR-scRNAseq-Sousounis	GGTAGCAT	TGCTTGCC	2	29127778428	20942612820	908187958947	31.18	0.72
1	WTsublibrary4	PAR-scRNAseq-Sousounis	ACTTGATC	TTTGGGTG	1	29261078912	26674595411	1037270204051	35.45	0.91
1	WTsublibrary4	PAR-scRNAseq-Sousounis	ACTTGATC	TTTGGGTG	2	18503329312	13337075738	577712835001	31.22	0.72
1	WTsublibrary5	PAR-scRNAseq-Sousounis	ATGAGCAT	GAATCTGA	1	41224476264	37344300200	1456505769320	35.33	0.91
1	WTsublibrary5	PAR-scRNAseq-Sousounis	ATGAGCAT	GAATCTGA	2	26068418814	18793533446	813793746585	31.22	0.72
1	WTsublibrary6	PAR-scRNAseq-Sousounis	GCGCTATC	CGACTGGA	1	28778437896	26072884322	1017046142376	35.34	0.91
1	WTsublibrary6	PAR-scRNAseq-Sousounis	GCGCTATC	CGACTGGA	2	18198129846	13015353199	565867895081	31.09	0.72
1	WTsublibrary7	PAR-scRNAseq-Sousounis	TGACCAGT	ACATTGGC	1	27709243840	25107660701	979108572752	35.34	0.91
1	WTsublibrary7	PAR-scRNAseq-Sousounis	TGACCAGT	ACATTGGC	2	17522021840	12485664668	543892374121	31.04	0.71
1	WTsublibrary8	PAR-scRNAseq-Sousounis	TATAATCA	ACCACTGT	1	21687025528	19619404888	765644881584	35.3	0.9
1	WTsublibrary8	PAR-scRNAseq-Sousounis	TATAATCA	ACCACTGT	2	13713854378	9887754253	428216304907	31.23	0.72
2	WTsublibrary1	PAR-scRNAseq-Sousounis	GTGAAACT	TACAGACT	1	30942737000	28092452128	1094163166244	35.36	0.91
2	WTsublibrary1	PAR-scRNAseq-Sousounis	GTGAAACT	TACAGACT	2	19566730750	14201194989	612864237333	31.32	0.73
2	WTsublibrary2	PAR-scRNAseq-Sousounis	TCATTCCT	AATGCCTG	1	31395178536	28547994713	1111243770368	35.4	0.91
2	WTsublibrary2	PAR-scRNAseq-Sousounis	TCATTCCT	AATGCCTG	2	19852833486	14333250887	620196429077	31.24	0.72
2	WTsublibrary3	PAR-scRNAseq-Sousounis	GGTAGCAT	TGCTTGCC	1	47252107920	42909062388	1671348509893	35.37	0.91
2	WTsublibrary3	PAR-scRNAseq-Sousounis	GGTAGCAT	TGCTTGCC	2	29880009420	21435314037	930476375839	31.14	0.72
2	WTsublibrary4	PAR-scRNAseq-Sousounis	ACTTGATC	TTTGGGTG	1	29917115032	27356859444	1062081862267	35.5	0.91
2	WTsublibrary4	PAR-scRNAseq-Sousounis	ACTTGATC	TTTGGGTG	2	18918175682	13598889658	589793094994	31.18	0.72
2	WTsublibrary5	PAR-scRNAseq-Sousounis	ATGAGCAT	GAATCTGA	1	42244446616	38401488796	1495040055843	35.39	0.91
2	WTsublibrary5	PAR-scRNAseq-Sousounis	ATGAGCAT	GAATCTGA	2	26713400066	19218620631	832958695766	31.18	0.72
2	WTsublibrary6	PAR-scRNAseq-Sousounis	GCGCTATC	CGACTGGA	1	29533199272	26846320846	1045396857865	35.4	0.91
2	WTsublibrary6	PAR-scRNAseq-Sousounis	GCGCTATC	CGACTGGA	2	18675405422	13325885434	579968114901	31.06	0.71
2	WTsublibrary7	PAR-scRNAseq-Sousounis	TGACCAGT	ACATTGGC	1	28204405016	25641003812	998183212312	35.39	0.91
2	WTsublibrary7	PAR-scRNAseq-Sousounis	TGACCAGT	ACATTGGC	2	17835138466	12684004552	553001700119	31.01	0.71
2	WTsublibrary8	PAR-scRNAseq-Sousounis	TATAATCA	ACCACTGT	1	22097774360	20062673210	781489751742	35.37	0.91
2	WTsublibrary8	PAR-scRNAseq-Sousounis	TATAATCA	ACCACTGT	2	13973592610	10060204059	435952706758	31.2	0.72
